# MiDAS 4: A global catalogue of full-length 16S rRNA gene sequences and taxonomy for studies of bacterial communities in wastewater treatment plants

**DOI:** 10.1101/2021.07.06.451231

**Authors:** Morten Simonsen Dueholm, Marta Nierychlo, Kasper Skytte Andersen, Vibeke Rudkjøbing, Simon Knutsson, the MiDAS Global Consortium, Mads Albertsen, Per Halkjær Nielsen

**Affiliations:** Center for Microbial Communities, Department of Chemistry and Bioscience, Aalborg University, Aalborg, Denmark

## Abstract

Biological wastewater treatment and an increased focus on resource recovery is fundamental for environmental protection, human health, and sustainable development. Microbial communities are responsible for these processes, but our knowledge of their diversity and function is still poor, partly due to the lack of good reference databases and comprehensive global studies. Here, we sequenced more than 5 million high-quality, full-length 16S rRNA gene sequences from 740 wastewater treatment plants (WWTPs) across the world and used the sequences to construct MiDAS 4, a full-length amplicon sequence variant resolved 16S rRNA gene reference database with a comprehensive taxonomy from the domain to species-level for all references. Using a study-independent amplicon dataset from the Global Water Microbiome Consortium project (269 WWTPs), we showed that the MiDAS 4 database provides much better coverage for bacteria in WWTPs worldwide compared to commonly applied universal references databases, and greatly improved the rate of genus and species-level classification. Hence, MiDAS 4 provides a unifying taxonomy for the majority of prokaryotic diversity in WWTPs globally, which can be used for linking microbial identities with their functions across studies. Taking advantage of MiDAS 4, we carried out an amplicon-based, global-scale microbial community profiling of activated sludge plants using two common sets of primers targeting the V1-V3 and V4 region of the 16S rRNA gene. We found that the V1-V3 primers were generally best suited for this ecosystem, and revealed how environmental conditions and biogeography shape the activated sludge microbiota. We also identified process-critical taxa (core and conditionally rare or abundant taxa), encompassing 966 genera and 1530 species. These represented approximately 80% and 50% of the accumulated read abundance, respectively, and represent targets for further investigations. Finally, we showed that for well-studied functional guilds, such as nitrifiers or polyphosphate accumulating organisms, the same genera were prevalent worldwide, with only a few abundant species in each genus.
