## Supplementary Data 2 for "MiDAS 4: A global catalogue of full-length 16S rRNA gene sequences and taxonomy for studies of bacterial communities in wastewater treatment plants"

### Sheet: DataS2
Genus	V13_mean_abundance	V4_mean_abundance	minus_log2_fold_change	Bias
AAP99	0.169889	0.118412	-0.520783	Equally detected
Acetobacterium	0.00515889	0.00503246	-0.0357982	Equally detected
Acidaminococcus	0.00221907	0.00501555	1.17645	More abundant with V4
Acidibacter	0.0722369	0.0912727	0.337447	Equally detected
Acidovorax	0.618991	0.001	-9.27378	More abundant with V1-V3
Acinetobacter	0.0344138	0.337503	3.29384	More abundant with V4
Actinomyces	0.0145666	0.0121256	-0.26461	Equally detected
Aeromonas	0.0211165	0.104773	2.31082	More abundant with V4
Aestuariimicrobium	0.00490124	0.001	-2.29315	More abundant with V1-V3
Aetherobacter	0.00729359	0.0137202	0.911605	Equally detected
Afipia	0.0159519	0.00910664	-0.808741	Equally detected
Agathobacter	0.0250912	0.0316231	0.333795	Equally detected
Agitococcus_lubricus_group	0.0649257	0.439966	2.76053	More abundant with V4
Ahniella	0.19981	0.173152	-0.206589	Equally detected
Akkermansia	0.001	0.00391099	1.96753	More abundant with V4
Alistipes	0.00668405	0.00840242	0.330083	Equally detected
Alkanindiges	0.001	0.00568828	2.50799	More abundant with V4
Allorhizobium-Neorhizobium-Pararhizobium-Rhizobium	0.0221943	0.0167649	-0.404741	Equally detected
alphaI_cluster	0.0203525	0.0120037	-0.761725	Equally detected
Altererythrobacter	0.0048889	0.001	-2.28951	More abundant with V1-V3
Amaricoccus	0.0148954	0.00960338	-0.633249	Equally detected
Aminobacter	0.00452028	0.001	-2.17641	More abundant with V1-V3
Anaerolinea	0.00267465	0.00466027	0.80106	Equally detected
Anaeromyxobacter	0.00608877	0.00722282	0.246411	Equally detected
Anaerosinus	0.00256207	0.001	-1.35731	More abundant with V1-V3
Anaerostipes	0.0133875	0.0134048	0.00186823	Equally detected
Anaerovorax	0.00323008	0.00348554	0.109811	Equally detected
Aquabacterium	0.220093	0.146199	-0.590184	Equally detected
Arcobacter	0.318688	0.240533	-0.40591	Equally detected
Arenimonas	0.0193676	0.0229073	0.242156	Equally detected
Azospira	0.00671987	0.00429092	-0.647144	Equally detected
Bacteriovorax	0.0086915	0.00885504	0.0268949	Equally detected
Bacteroides	0.0720078	0.105899	0.556467	Equally detected
Bauldia	0.0312228	0.0191816	-0.702879	Equally detected
BD1-7_clade	0.0422402	0.167648	1.98875	More abundant with V4
Bdellovibrio	0.123301	0.267133	1.11537	More abundant with V4
Blastocatella	0.0171772	0.0247198	0.525174	Equally detected
Blastopirellula	0.00434594	0.00491836	0.178509	Equally detected
Blautia	0.0672168	0.0895674	0.41415	Equally detected
Blvii28_wastewater-sludge_group	0.00175042	0.001	-0.807705	Equally detected
Bosea	0.0166625	0.011396	-0.548076	Equally detected
Brachymonas	0.0040705	0.001	-2.02521	More abundant with V1-V3
Bradyrhizobium	0.00620078	0.0203728	1.71612	More abundant with V4
Brevifollis	0.001	0.00390854	1.96663	More abundant with V4
Brevundimonas	0.0145315	0.0152022	0.065095	Equally detected
Brooklawnia	0.00567859	0.001	-2.50553	More abundant with V1-V3
Bryobacter	0.0498798	0.0500393	0.0046054	Equally detected
BSV13	0.00244762	0.00398565	0.703435	Equally detected
Butyricicoccus	0.00124476	0.001	-0.315864	Equally detected
Ca_Accumulibacter	0.337634	0.257755	-0.389459	Equally detected
Ca_Alysiosphaera	0.0105781	0.0094762	-0.158699	Equally detected
Ca_Berkiella	0.001	0.00172455	0.786223	Equally detected
Ca_Competibacter	0.111316	0.0617519	-0.850109	Equally detected
Ca_Epiflobacter	0.472846	0.414318	-0.190632	Equally detected
Ca_Megaira	0.0170532	0.0107116	-0.670868	Equally detected
Ca_Microthrix	0.010188	0.0108385	0.0893043	Equally detected
Ca_Obscuribacter	0.0802671	0.102166	0.348033	Equally detected
Ca_Omnitrophus	0.0356779	0.00784068	-2.18598	More abundant with V1-V3
Ca_Ovatusbacter	0.00334225	0.00549979	0.71856	Equally detected
Ca_Paracaedibacter	0.00865426	0.00548186	-0.658747	Equally detected
Ca_Promineofilum	0.0506933	0.0152749	-1.73063	More abundant with V1-V3
Ca_Sarcinithrix	0.00518874	0.0088098	0.763724	Equally detected
Ca_Villigracilis	0.21738	0.00533533	-5.3485	More abundant with V1-V3
Caenimonas	0.00640943	0.0047381	-0.435888	Equally detected
Catenibacterium	0.0135144	0.00398565	-1.76161	More abundant with V1-V3
Catenisphaera	0.00135986	0.001	-0.443458	Equally detected
Caulobacter	0.0106732	0.00761595	-0.486898	Equally detected
Cellvibrio	0.00179253	0.00969321	2.43498	More abundant with V4
Cephaloticoccus	0.0115335	0.00931359	-0.30842	Equally detected
Chitinivorax	0.013737	0.00818844	-0.746408	Equally detected
Christensenellaceae_R-7_group	0.0648917	0.0727527	0.164966	Equally detected
Chryseobacterium	0.0295211	0.0401139	0.442358	Equally detected
CL500-29_marine_group	0.180191	0.0596392	-1.59519	More abundant with V1-V3
CL500-3	0.00976582	0.013282	0.443657	Equally detected
Cloacibacterium	0.0271207	0.0236225	-0.199231	Equally detected
Clostridium_sensu_stricto_1	0.104603	0.101748	-0.0399104	Equally detected
Comamonas	0.192378	0.0918419	-1.06672	More abundant with V1-V3
Conexibacter	0.0313917	0.027396	-0.196417	Equally detected
Coprococcus	0.0137114	0.0145719	0.0878177	Equally detected
Corynebacterium	0.00476728	0.00419604	-0.184138	Equally detected
Coxiella	0.00214966	0.001	-1.10411	More abundant with V1-V3
Crenothrix	0.001	0.00321399	1.68436	More abundant with V4
Crocinitomix	0.0190393	0.0236384	0.312151	Equally detected
Cytophaga	0.00261739	0.00267251	0.0300668	Equally detected
Cytophaga_xylanolytica_group	0.0023091	0.00297424	0.365195	Equally detected
Dechlorobacter	0.00310878	0.001	-1.63635	More abundant with V1-V3
Dechloromonas	1.25512	0.898792	-0.481766	Equally detected
Defluviicoccus	0.0146402	0.0109091	-0.424406	Equally detected
Defluviimonas	0.181157	0.001	-7.50109	More abundant with V1-V3
Denitratisoma	0.00662175	0.00522903	-0.340669	Equally detected
Desulfobulbus	0.01731	0.0272947	0.657013	Equally detected
Desulfomicrobium	0.00500789	0.0122756	1.29352	More abundant with V4
Desulfovibrio	0.00450288	0.00774353	0.782144	Equally detected
DEV114	0.010742	0.0418882	1.96328	More abundant with V4
Devosia	0.135325	0.124649	-0.118556	Equally detected
Dialister	0.00948722	0.0107116	0.175118	Equally detected
Diaphorobacter	0.0125	0.001	-3.64386	More abundant with V1-V3
Dokdonella	0.108099	0.0835282	-0.372019	Equally detected
Dongia	0.0108796	0.00570776	-0.930631	Equally detected
Dorea	0.0235789	0.0252695	0.0999042	Equally detected
Edaphobaculum	0.0134807	0.01221	-0.142833	Equally detected
Ellin6067	0.221174	0.204008	-0.116551	Equally detected
Enhydrobacter	0.001	0.00351753	1.81456	More abundant with V4
Enterococcus	0.0163092	0.0193082	0.243527	Equally detected
Erysipelothrix	0.00430997	0.001	-2.10768	More abundant with V1-V3
Erysipelotrichaceae_UCG-003	0.00504045	0.001	-2.33355	More abundant with V1-V3
Escherichia-Shigella	0.001	0.00312393	1.64336	More abundant with V4
Eubacterium_eligens_group	0.00257945	0.00231176	-0.158067	Equally detected
Eubacterium_hallii_group	0.00982222	0.00945537	-0.0549148	Equally detected
Faecalibacterium	0.032695	0.0388802	0.249967	Equally detected
Family_XIII_AD3011_group	0.00173473	0.001	-0.794708	Equally detected
Ferruginibacter	0.61909	0.837327	0.435641	Equally detected
Fimbriiglobus	0.00832408	0.0299828	1.84877	More abundant with V4
Flavobacterium	1.08153	1.27714	0.23985	Equally detected
Fluviicoccus	0.00789727	0.0456022	2.52968	More abundant with V4
Fluviicola	0.00880301	0.0109637	0.316667	Equally detected
Fusibacter	0.00181347	0.001	-0.85875	Equally detected
Fusicatenibacter	0.0149585	0.0216771	0.535209	Equally detected
Galbitalea	0.0118064	0.001	-3.56149	More abundant with V1-V3
Gemmata	0.0087133	0.0285014	1.70974	More abundant with V4
Gemmatimonas	0.0292126	0.0189487	-0.624489	Equally detected
Gemmobacter	0.0165385	0.001	-4.04776	More abundant with V1-V3
Georgenia	0.00209732	0.001	-1.06854	More abundant with V1-V3
Georgfuchsia	0.00276978	0.001	-1.46977	More abundant with V1-V3
Geothrix	0.00192071	0.00374209	0.962204	Equally detected
Gordonia	0.0307053	0.018905	-0.699717	Equally detected
Haliangium	0.687294	0.811117	0.238982	Equally detected
Haliscomenobacter	0.117944	0.139656	0.243773	Equally detected
Halomonas	0.0184701	0.0905433	2.29341	More abundant with V4
Hirschia	0.0370294	0.0852359	1.20279	More abundant with V4
Holdemanella	0.0276457	0.0161147	-0.778674	Equally detected
Hydrogenophaga	0.0987289	0.0737463	-0.420901	Equally detected
Hyphomicrobium	0.281536	0.149622	-0.911997	Equally detected
Hypnocyclicus	0.0127548	0.0137659	0.11006	Equally detected
Iamia	0.272184	0.23621	-0.204514	Equally detected
Ideonella	0.00585663	0.001	-2.55007	More abundant with V1-V3
Ilumatobacter	0.00349504	0.001	-1.80531	More abundant with V1-V3
IMCC26207	0.192153	0.105713	-0.862097	Equally detected
Inhella	0.0115427	0.001	-3.52891	More abundant with V1-V3
Intestinibacter	0.0217067	0.0115949	-0.904652	Equally detected
JGI_0001001-H03	0.14167	0.214791	0.600402	Equally detected
Kaistia	0.00225989	0.001	-1.17625	More abundant with V1-V3
KD3-10	0.00867363	0.0163564	0.915151	Equally detected
Kocuria	0.00193155	0.00277778	0.524175	Equally detected
Kouleothrix	0.00208099	0.00784068	1.91371	More abundant with V4
Labrys	0.006756	0.00429092	-0.65488	Equally detected
Lachnospira	0.00342056	0.0033627	-0.024611	Equally detected
Lachnospiraceae_ND3007_group	0.00661015	0.00478332	-0.466672	Equally detected
Lachnospiraceae_NK4A136_group	0.00264767	0.00341553	0.367386	Equally detected
Lacihabitans	0.0351261	0.0260123	-0.433347	Equally detected
Lactobacillus	0.0180115	0.0382292	1.08576	More abundant with V4
Lactococcus	0.0121557	0.0131125	0.109307	Equally detected
Lacunisphaera	0.193884	0.192799	-0.00809595	Equally detected
Lautropia	0.276066	0.271134	-0.0260093	Equally detected
Legionella	0.00891266	0.00932343	0.0650054	Equally detected
Lentimicrobium	0.0106016	0.0176305	0.733783	Equally detected
Leptolinea	0.0066496	0.00493182	-0.431148	Equally detected
Leptospira	0.0157193	0.001	-3.97446	More abundant with V1-V3
Leptothrix	0.221017	0.0465422	-2.24754	More abundant with V1-V3
Leptotrichia	0.0312838	0.052063	0.734841	Equally detected
Leucobacter	0.0163092	0.0178527	0.130453	Equally detected
Lewinella	0.00551086	0.00552944	0.00485797	Equally detected
Limnobacter	0.00450613	0.00545807	0.276502	Equally detected
Limnohabitans	0.0625331	0.001	-5.96655	More abundant with V1-V3
Longilinea	0.00202319	0.001	-1.01663	More abundant with V1-V3
Longivirga	0.0178955	0.025558	0.51418	Equally detected
Luteimonas	0.00154447	0.001	-0.627115	Equally detected
Luteitalea	0.0158554	0.0317578	1.00214	More abundant with V4
Luteolibacter	0.00944153	0.0250826	1.40959	More abundant with V4
Lysobacter	0.0103426	0.00938901	-0.139554	Equally detected
Macellibacteroides	0.0338034	0.0379233	0.165919	Equally detected
Marmoricola	0.00963159	0.00346693	-1.47412	More abundant with V1-V3
Megamonas	0.00128833	0.00316696	1.2976	More abundant with V4
Megasphaera	0.00241558	0.0067254	1.47725	More abundant with V4
Mesorhizobium	0.0876759	0.0644789	-0.443352	Equally detected
Methanobacterium	0.001	0.00424268	2.08498	More abundant with V4
Methanobrevibacter	0.001	0.0526273	5.71774	More abundant with V4
Methanomethylovorans	0.001	0.00289406	1.5331	More abundant with V4
Methanosarcina	0.001	0.00621195	2.63505	More abundant with V4
Methanosphaera	0.001	0.00597193	2.5782	More abundant with V4
Methanospirillum	0.001	0.00372731	1.89813	More abundant with V4
Methanothrix	0.001	0.0110339	3.46387	More abundant with V4
Methylotenera	0.001	0.0022779	1.18771	More abundant with V4
Methyloversatilis	0.00982994	0.00804829	-0.288501	Equally detected
Microbacterium	0.0344123	0.001	-5.10485	More abundant with V1-V3
Microlunatus	0.00220196	0.001	-1.13879	More abundant with V1-V3
Micropruina	0.0250847	0.001	-4.64873	More abundant with V1-V3
midas_g_100	0.0463295	0.0331945	-0.480987	Equally detected
midas_g_1023	0.0184026	0.0132282	-0.476295	Equally detected
midas_g_10471	0.00216291	0.001	-1.11297	More abundant with V1-V3
midas_g_105	0.00341064	0.00332005	-0.0388367	Equally detected
midas_g_10554	0.00520738	0.00707314	0.441791	Equally detected
midas_g_1057	0.00197126	0.001	-0.979117	Equally detected
midas_g_1061	0.0207883	0.0545827	1.39267	More abundant with V4
midas_g_1063	0.0266438	0.0282486	0.0843804	Equally detected
midas_g_10664	0.00244529	0.00370309	0.598725	Equally detected
midas_g_108	0.0110169	0.0231321	1.07018	More abundant with V4
midas_g_10951	0.00502917	0.0102218	1.02326	More abundant with V4
midas_g_1096	0.0465008	0.0749136	0.687972	Equally detected
midas_g_1097	0.0064317	0.017178	1.41729	More abundant with V4
midas_g_11201	0.0203674	0.0437004	1.10138	More abundant with V4
midas_g_1159	0.0525558	0.0552399	0.0718604	Equally detected
midas_g_1161	0.0117066	0.00950029	-0.301278	Equally detected
midas_g_1166	0.0439409	0.09222	1.06952	More abundant with V4
midas_g_1194	0.0105607	0.0104008	-0.0220078	Equally detected
midas_g_120	0.151385	0.0282068	-2.42411	More abundant with V1-V3
midas_g_12057	0.00748923	0.0116827	0.641483	Equally detected
midas_g_1221	0.0686493	0.100991	0.556908	Equally detected
midas_g_12243	0.001	0.00272948	1.44863	More abundant with V4
midas_g_1226	0.0444352	0.0280387	-0.664285	Equally detected
midas_g_1247	0.00768541	0.0165656	1.108	More abundant with V4
midas_g_1258	0.001	0.00695894	2.79887	More abundant with V4
midas_g_12636	0.001	0.0012414	0.311972	Equally detected
midas_g_1268	0.00252512	0.001	-1.33635	More abundant with V1-V3
midas_g_1291	0.0572888	0.119698	1.06307	More abundant with V4
midas_g_13131	0.00673083	0.00333078	-1.01493	More abundant with V1-V3
midas_g_1319	0.00526219	0.001	-2.39566	More abundant with V1-V3
midas_g_1334	0.0419984	0.0501463	0.255807	Equally detected
midas_g_1336	0.0102785	0.00716846	-0.519902	Equally detected
midas_g_1341	0.0622366	0.0496084	-0.327176	Equally detected
midas_g_1363	0.0163704	0.022156	0.436613	Equally detected
midas_g_13758	0.0063008	0.001	-2.65554	More abundant with V1-V3
midas_g_1389	0.00268025	0.00296833	0.147285	Equally detected
midas_g_1400	0.00441073	0.0105145	1.25329	More abundant with V4
midas_g_1409	0.0353769	0.0293231	-0.270771	Equally detected
midas_g_1412	0.0253025	0.0445038	0.814649	Equally detected
midas_g_142	0.00991139	0.00987849	-0.00479652	Equally detected
midas_g_1424	0.00284026	0.00341402	0.265446	Equally detected
midas_g_1448	0.00406488	0.00253865	-0.679149	Equally detected
midas_g_14498	0.00211761	0.001	-1.08244	More abundant with V1-V3
midas_g_1465	0.001	0.00280962	1.49038	More abundant with V4
midas_g_1497	0.00274597	0.001	-1.45732	More abundant with V1-V3
midas_g_153	0.0100467	0.001	-3.32865	More abundant with V1-V3
midas_g_15395	0.00502917	0.00495123	-0.022533	Equally detected
midas_g_155	0.00269266	0.001	-1.42903	More abundant with V1-V3
midas_g_15502	0.00229163	0.00438635	0.936645	Equally detected
midas_g_1572	0.00406918	0.00324275	-0.327518	Equally detected
midas_g_1586	0.00559175	0.001	-2.4833	More abundant with V1-V3
midas_g_16056	0.00367715	0.001	-1.87859	More abundant with V1-V3
midas_g_164	0.00621755	0.001	-2.63635	More abundant with V1-V3
midas_g_16660	0.00219858	0.00659587	1.58499	More abundant with V4
midas_g_1667	0.0150917	0.010374	-0.540789	Equally detected
midas_g_1668	0.0266438	0.027299	0.0350477	Equally detected
midas_g_169	0.00290091	0.00524742	0.855104	Equally detected
midas_g_17	0.0866667	0.141601	0.708277	Equally detected
midas_g_171	0.0118444	0.00909794	-0.380595	Equally detected
midas_g_17510	0.00229579	0.001	-1.19899	More abundant with V1-V3
midas_g_17534	0.00281666	0.001	-1.49399	More abundant with V1-V3
midas_g_179	0.0095984	0.0111161	0.211778	Equally detected
midas_g_1792	0.0171906	0.0331016	0.94528	Equally detected
midas_g_18257	0.0147319	0.00649562	-1.1814	More abundant with V1-V3
midas_g_18379	0.001	0.00248274	1.31194	More abundant with V4
midas_g_18395	0.001	0.00271961	1.4434	More abundant with V4
midas_g_1851	0.0195214	0.0115172	-0.761267	Equally detected
midas_g_1853	0.0305023	0.0536948	0.815861	Equally detected
midas_g_1877	0.0244097	0.0169707	-0.524408	Equally detected
midas_g_19	0.00443656	0.00837802	0.917168	Equally detected
midas_g_190	0.010753	0.00740028	-0.539084	Equally detected
midas_g_1914	0.00335154	0.00336157	0.00430981	Equally detected
midas_g_1919	0.0108533	0.00332635	-1.70613	More abundant with V1-V3
midas_g_1922	0.0129724	0.001	-3.69737	More abundant with V1-V3
midas_g_19422	0.00309665	0.00294144	-0.074186	Equally detected
midas_g_1970	0.00548546	0.00575647	0.0695715	Equally detected
midas_g_1988	0.0108808	0.00962325	-0.177189	Equally detected
midas_g_20	0.00536999	0.0163859	1.60946	More abundant with V4
midas_g_201	0.00238334	0.00277778	0.220949	Equally detected
midas_g_2019	0.00562588	0.00407	-0.467048	Equally detected
midas_g_2044	0.00476667	0.00398295	-0.259144	Equally detected
midas_g_206	0.00222578	0.001	-1.15431	More abundant with V1-V3
midas_g_2126	0.0187226	0.0191644	0.0336515	Equally detected
midas_g_2138	0.00677981	0.00835771	0.301862	Equally detected
midas_g_2143	0.0616755	0.0545713	-0.176557	Equally detected
midas_g_21520	0.00124476	0.001	-0.315864	Equally detected
midas_g_2171	0.00157945	0.00558831	1.82299	More abundant with V4
midas_g_2189	0.00812975	0.001	-3.02321	More abundant with V1-V3
midas_g_2229	0.009996	0.0114243	0.192686	Equally detected
midas_g_2243	0.0104084	0.0138148	0.408475	Equally detected
midas_g_225	0.120575	0.0206322	-2.54696	More abundant with V1-V3
midas_g_22980	0.00288002	0.00569076	0.982544	Equally detected
midas_g_23078	0.00191168	0.001	-0.934841	Equally detected
midas_g_23116	0.00241371	0.001	-1.27125	More abundant with V1-V3
midas_g_23270	0.00216146	0.00392188	0.859537	Equally detected
midas_g_23903	0.00478985	0.0138677	1.53368	More abundant with V4
midas_g_2400	0.0105186	0.00893895	-0.234761	Equally detected
midas_g_2413	0.00251743	0.00284463	0.176286	Equally detected
midas_g_2477	0.00287811	0.0044287	0.62176	Equally detected
midas_g_249	0.00129547	0.00481162	1.89305	More abundant with V4
midas_g_2505	0.00880301	0.0118371	0.427249	Equally detected
midas_g_2555	0.0377786	0.0418393	0.14729	Equally detected
midas_g_2621	0.00318928	0.00418043	0.390418	Equally detected
midas_g_2631	0.00168101	0.001	-0.749329	Equally detected
midas_g_2663	0.0024115	0.0105621	2.13089	More abundant with V4
midas_g_268	0.0244945	0.0277056	0.177723	Equally detected
midas_g_2680	0.0025742	0.001	-1.36412	More abundant with V1-V3
midas_g_2686	0.0147991	0.0287109	0.956088	Equally detected
midas_g_273	0.057572	0.0538126	-0.0974234	Equally detected
midas_g_2759	0.0188953	0.0148006	-0.352372	Equally detected
midas_g_28163	0.001	0.00353494	1.82169	More abundant with V4
midas_g_283	0.0195145	0.0201311	0.0448839	Equally detected
midas_g_2835	0.0370674	0.0476872	0.363452	Equally detected
midas_g_2842	0.0317712	0.0720156	1.18059	More abundant with V4
midas_g_2883	0.00194375	0.00451947	1.21731	More abundant with V4
midas_g_28842	0.00889719	0.00983671	0.144826	Equally detected
midas_g_290	0.0110914	0.00823859	-0.428971	Equally detected
midas_g_2947	0.001	0.00243855	1.28602	More abundant with V4
midas_g_300	0.0552694	0.0893033	0.692231	Equally detected
midas_g_3090	0.0044287	0.00719559	0.70023	Equally detected
midas_g_31	0.0637662	0.0683496	0.10014	Equally detected
midas_g_3108	0.0100784	0.0589745	2.54883	More abundant with V4
midas_g_3140	0.0090322	0.00881407	-0.0352695	Equally detected
midas_g_3181	0.001	0.00363729	1.86286	More abundant with V4
midas_g_3186	0.0244638	0.00412626	-2.56774	More abundant with V1-V3
midas_g_3252	0.001	0.00290546	1.53876	More abundant with V4
midas_g_32584	0.00216207	0.001	-1.11241	More abundant with V1-V3
midas_g_3277	0.00766239	0.0204659	1.41736	More abundant with V4
midas_g_33	0.119317	0.001	-6.89866	More abundant with V1-V3
midas_g_3337	0.00630342	0.00883509	0.48711	Equally detected
midas_g_3353	0.001	0.00680921	2.76749	More abundant with V4
midas_g_3374	0.00991522	0.0131622	0.408686	Equally detected
midas_g_343	0.027604	0.040175	0.541421	Equally detected
midas_g_3432	0.00464965	0.0262215	2.49556	More abundant with V4
midas_g_34634	0.00210027	0.001	-1.07057	More abundant with V1-V3
midas_g_3487	0.0429271	0.0302562	-0.50466	Equally detected
midas_g_35539	0.0107481	0.0133014	0.307502	Equally detected
midas_g_36044	0.00164677	0.00436053	1.40487	More abundant with V4
midas_g_366	0.00313962	0.00343336	0.129031	Equally detected
midas_g_3704	0.0184814	0.0374213	1.01779	More abundant with V4
midas_g_3705	0.00313107	0.00321244	0.0370147	Equally detected
midas_g_3711	0.00462813	0.00886918	0.938371	Equally detected
midas_g_3726	0.00191968	0.001	-0.940866	Equally detected
midas_g_3775	0.0109896	0.0121289	0.142312	Equally detected
midas_g_3776	0.00715837	0.0043367	-0.723032	Equally detected
midas_g_3813	0.001	0.00267251	1.4182	More abundant with V4
midas_g_3838	0.142712	0.27933	0.968862	Equally detected
midas_g_3846	0.0234836	0.0378909	0.690197	Equally detected
midas_g_385	0.00208899	0.001	-1.06281	More abundant with V1-V3
midas_g_3907	0.00254207	0.00283817	0.158955	Equally detected
midas_g_3949	0.00778311	0.0101629	0.3849	Equally detected
midas_g_395	0.00219544	0.00248274	0.177427	Equally detected
midas_g_3970	0.00537765	0.0099935	0.894016	Equally detected
midas_g_399	0.0508027	0.0110416	-2.20196	More abundant with V1-V3
midas_g_4028	0.001	0.00358397	1.84156	More abundant with V4
midas_g_4042	0.0200248	0.020444	0.0298906	Equally detected
midas_g_4089	0.0443754	0.118462	1.41659	More abundant with V4
midas_g_41102	0.0422819	0.0445984	0.0769523	Equally detected
midas_g_4120	0.001	0.00250313	1.32373	More abundant with V4
midas_g_422	0.00188306	0.00440762	1.22692	More abundant with V4
midas_g_424	0.0346596	0.0298202	-0.216966	Equally detected
midas_g_433	0.108971	0.208469	0.935885	Equally detected
midas_g_434	0.001	0.0025113	1.32843	More abundant with V4
midas_g_4351	0.0314533	0.0242449	-0.375528	Equally detected
midas_g_4375	0.00544232	0.001	-2.44422	More abundant with V1-V3
midas_g_4458	0.00640943	0.00578813	-0.147101	Equally detected
midas_g_4482	0.00592084	0.0044338	-0.417257	Equally detected
midas_g_4623	0.00458327	0.0034356	-0.415814	Equally detected
midas_g_467	0.00482556	0.00424178	-0.186025	Equally detected
midas_g_473	0.00234236	0.001	-1.22796	More abundant with V1-V3
midas_g_4774	0.00211761	0.001	-1.08244	More abundant with V1-V3
midas_g_4851	0.0328219	0.0459902	0.48667	Equally detected
midas_g_4871	0.0468451	0.0290516	-0.689281	Equally detected
midas_g_497	0.00335154	0.001	-1.74483	More abundant with V1-V3
midas_g_4975	0.0094173	0.0298877	1.66617	More abundant with V4
midas_g_502	0.00228885	0.00543596	1.24791	More abundant with V4
midas_g_50335	0.001	0.00143912	0.525185	Equally detected
midas_g_5098	0.00139406	0.001	-0.479291	Equally detected
midas_g_5170	0.00788504	0.00378974	-1.05702	More abundant with V1-V3
midas_g_52	0.0404437	0.0433046	0.0986052	Equally detected
midas_g_5210	0.00536442	0.00342865	-0.645782	Equally detected
midas_g_523	0.018795	0.0146165	-0.362753	Equally detected
midas_g_534	0.052834	0.01604	-1.71979	More abundant with V1-V3
midas_g_5340	0.00367715	0.00378974	0.0435141	Equally detected
midas_g_535	0.00290091	0.00321616	0.148835	Equally detected
midas_g_536	0.00315159	0.0137659	2.12695	More abundant with V4
midas_g_5391	0.00430172	0.00379564	-0.18057	Equally detected
midas_g_543	0.0287567	0.001	-4.84583	More abundant with V1-V3
midas_g_5463	0.0318747	0.0607938	0.931513	Equally detected
midas_g_547	0.0871544	0.0807985	-0.109246	Equally detected
midas_g_550	0.0476016	0.0847242	0.831764	Equally detected
midas_g_5504	0.0669034	0.279617	2.0633	More abundant with V4
midas_g_55095	0.001	0.0225073	4.49232	More abundant with V4
midas_g_5535	0.0293932	0.016465	-0.836084	Equally detected
midas_g_558	0.35124	0.368242	0.068195	Equally detected
midas_g_56	0.00195737	0.00390488	0.996362	Equally detected
midas_g_562	0.00353819	0.00583959	0.722853	Equally detected
midas_g_57	0.0538747	0.0502412	-0.100737	Equally detected
midas_g_5719	0.00794565	0.00569076	-0.481543	Equally detected
midas_g_5853	0.00274228	0.00325098	0.245496	Equally detected
midas_g_5889	0.00274138	0.0048466	0.822073	Equally detected
midas_g_59	0.234945	0.179228	-0.39053	Equally detected
midas_g_5900	0.0064317	0.00937178	0.543124	Equally detected
midas_g_5907	0.00264964	0.00330327	0.318101	Equally detected
midas_g_5914	0.00268212	0.00341553	0.34874	Equally detected
midas_g_595	0.00248238	0.00410576	0.72593	Equally detected
midas_g_5955	0.00215499	0.00172455	-0.321455	Equally detected
midas_g_5991	0.0133203	0.0110736	-0.266505	Equally detected
midas_g_6090	0.0389467	0.0240484	-0.695562	Equally detected
midas_g_61071	0.00482556	0.001	-2.2707	More abundant with V1-V3
midas_g_6173	0.00284026	0.001	-1.50602	More abundant with V1-V3
midas_g_6223	0.00225144	0.0027027	0.263554	Equally detected
midas_g_629	0.00156296	0.001	-0.644285	Equally detected
midas_g_641	0.00179446	0.001	-0.843552	Equally detected
midas_g_648	0.00881508	0.00458106	-0.944291	Equally detected
midas_g_65	0.0323637	0.0492823	0.606695	Equally detected
midas_g_6525	0.00236194	0.001	-1.23997	More abundant with V1-V3
midas_g_653	0.00807428	0.00526621	-0.61657	Equally detected
midas_g_6531	0.0216169	0.001	-4.43409	More abundant with V1-V3
midas_g_6692	0.00739208	0.042452	2.52178	More abundant with V4
midas_g_67	0.00304702	0.001	-1.6074	More abundant with V1-V3
midas_g_6724	0.001	0.00371609	1.89379	More abundant with V4
midas_g_675	0.0125644	0.014498	0.206514	Equally detected
midas_g_6757	0.0112183	0.00650533	-0.78616	Equally detected
midas_g_679	0.132741	0.155088	0.224477	Equally detected
midas_g_694	0.036118	0.0124312	-1.53875	More abundant with V1-V3
midas_g_70	0.00227345	0.00388169	0.7718	Equally detected
midas_g_72	0.00383936	0.0476609	3.63387	More abundant with V4
midas_g_724	0.00320976	0.00643232	1.00287	More abundant with V4
midas_g_7280	0.00792058	0.00696549	-0.185383	Equally detected
midas_g_729	0.143004	0.0877278	-0.704946	Equally detected
midas_g_731	0.128516	0.193793	0.592566	Equally detected
midas_g_73608	0.001	0.00366126	1.87234	More abundant with V4
midas_g_739	0.00473776	0.00851644	0.846043	Equally detected
midas_g_7403	0.00268882	0.00554324	1.04375	More abundant with V4
midas_g_746	0.0321819	0.0105859	-1.6041	More abundant with V1-V3
midas_g_75	0.0443951	0.0289872	-0.614986	Equally detected
midas_g_753	0.00252022	0.00848752	1.75179	More abundant with V4
midas_g_7549	0.00257321	0.001	-1.36357	More abundant with V1-V3
midas_g_7597	0.001	0.0100281	3.32597	More abundant with V4
midas_g_764	0.0608149	0.0587583	-0.0496323	Equally detected
midas_g_7731	0.001	0.00422048	2.07741	More abundant with V4
midas_g_7859	0.00382848	0.00459559	0.263476	Equally detected
midas_g_788	0.0104851	0.0036169	-1.53552	More abundant with V1-V3
midas_g_7904	0.00150469	0.001	-0.589464	Equally detected
midas_g_7950	0.00419845	0.00389924	-0.106661	Equally detected
midas_g_8033	0.001	0.00261247	1.38541	More abundant with V4
midas_g_8083	0.001	0.00287398	1.52305	More abundant with V4
midas_g_81	0.434274	0.254442	-0.771272	Equally detected
midas_g_8346	0.00293522	0.0116045	1.98315	More abundant with V4
midas_g_8371	0.00530124	0.00689394	0.378997	Equally detected
midas_g_843	0.0724599	0.0626992	-0.208735	Equally detected
midas_g_859	0.0136794	0.0055701	-1.29623	More abundant with V1-V3
midas_g_877	0.01875	0.001	-4.22882	More abundant with V1-V3
midas_g_8808	0.00241885	0.00325098	0.426553	Equally detected
midas_g_913	0.00252022	0.001	-1.33355	More abundant with V1-V3
midas_g_9233	0.00269804	0.00424268	0.653067	Equally detected
midas_g_94	0.0144509	0.0203707	0.495343	Equally detected
midas_g_940	0.0172734	0.0285225	0.72355	Equally detected
midas_g_9443	0.00724585	0.00517366	-0.485969	Equally detected
midas_g_945	0.00455976	0.00759129	0.735388	Equally detected
midas_g_957	0.0283317	0.0279603	-0.0190375	Equally detected
midas_g_973	0.0035392	0.0072767	1.03986	More abundant with V4
midas_g_98	0.0286688	0.0491594	0.777984	Equally detected
midas_g_982	0.00762621	0.0169571	1.15285	More abundant with V4
midas_g_99	0.00660589	0.001	-2.72375	More abundant with V1-V3
midas_g_990	0.0646893	0.14324	1.14684	More abundant with V4
midas_g_991	0.0175522	0.0314845	0.842988	Equally detected
midas_g_992	0.00196796	0.00420186	1.09433	More abundant with V4
midas_g_9954	0.00259504	0.0159942	2.62372	More abundant with V4
MND1	0.0107348	0.00986364	-0.122104	Equally detected
Monoglobus	0.00486074	0.0041413	-0.231092	Equally detected
Mycobacterium	0.123841	0.105564	-0.230366	Equally detected
Nakamurella	0.00412635	0.00385505	-0.0981162	Equally detected
Nannocystis	0.20451	0.284463	0.476069	Equally detected
Nitrosomonas	0.363753	0.318238	-0.192852	Equally detected
Nitrospira	0.733913	0.637819	-0.202461	Equally detected
Nitrotoga	0.001	0.00176838	0.822427	Equally detected
NK4A214_group	0.0156432	0.0223148	0.512468	Equally detected
Nocardioides	0.0374211	0.0381573	0.028107	Equally detected
Nordella	0.00221907	0.001	-1.14995	More abundant with V1-V3
Novosphingobium	0.490654	0.342218	-0.51979	Equally detected
oc32	0.0883777	0.0873162	-0.0174336	Equally detected
Oikopleura	0.052501	0.180571	1.78215	More abundant with V4
OLB12	0.174987	0.242143	0.468613	Equally detected
OLB8	0.21532	0.267673	0.313988	Equally detected
OM27_clade	0.0965987	0.108033	0.161403	Equally detected
OM60NOR5_clade	0.001	0.00406653	2.0238	More abundant with V4
Opitutus	0.0251545	0.0270389	0.104219	Equally detected
Ottowia	0.157019	0.001	-7.29479	More abundant with V1-V3
P3OB-42	0.118854	0.153962	0.373392	Equally detected
Pajaroellobacter	0.146265	0.149684	0.0333342	Equally detected
Paludibacter	0.0316601	0.0429939	0.441466	Equally detected
Parabacteroides	0.00667082	0.0079343	0.25024	Equally detected
Paracoccus	0.0988448	0.0304888	-1.69688	More abundant with V1-V3
Pedobacter	0.0380556	0.0543183	0.513329	Equally detected
Pedomicrobium	0.0672405	0.033665	-0.99808	Equally detected
Pelomonas	0.00128972	0.001	-0.367062	Equally detected
Peredibacter	0.00304618	0.00340727	0.161616	Equally detected
Phaeodactylibacter	0.0476656	0.0464735	-0.03654	Equally detected
Phascolarctobacterium	0.00351031	0.00890498	1.34301	More abundant with V4
Phaselicystis	0.109132	0.137468	0.333025	Equally detected
Phenylobacterium	0.067754	0.0515322	-0.394832	Equally detected
Phreatobacter	0.0137659	0.00991867	-0.47288	Equally detected
Pir4_lineage	0.0079277	0.0629893	2.99013	More abundant with V4
Pirellula	0.111215	0.251783	1.17883	More abundant with V4
Piscinibacter	0.0943947	0.001	-6.56063	More abundant with V1-V3
Planctopirus	0.0118746	0.001	-3.56981	More abundant with V1-V3
Polaromonas	0.00228802	0.00496993	1.11913	More abundant with V4
Polyangium	0.00349241	0.00385505	0.142526	Equally detected
Prevotella	0.0463585	0.0721817	0.638798	Equally detected
Propionicicella	0.00444721	0.001	-2.1529	More abundant with V1-V3
Propioniciclava	0.0314079	0.001	-4.97305	More abundant with V1-V3
Propionivibrio	0.0798002	0.0399162	-0.99942	Equally detected
Prosthecobacter	0.0324245	0.278035	3.10011	More abundant with V4
Prosthecomicrobium	0.0155119	0.0103505	-0.583669	Equally detected
Proteiniclasticum	0.00757777	0.00796622	0.0721232	Equally detected
Pseudarcobacter	0.0754468	0.0643863	-0.228705	Equally detected
Pseudomonas	0.00856326	0.049151	2.52099	More abundant with V4
Pseudorhodobacter	0.0102512	0.001	-3.35771	More abundant with V1-V3
Pseudorhodoplanes	0.00569184	0.001	-2.5089	More abundant with V1-V3
Pseudoxanthomonas	0.0173383	0.0181917	0.0693195	Equally detected
Ramlibacter	0.0486633	0.00322217	-3.91673	More abundant with V1-V3
Reyranella	0.0262161	0.0160077	-0.711687	Equally detected
Rhizobacter	0.0767695	0.0203245	-1.91731	More abundant with V1-V3
Rhodobacter	0.735294	0.195238	-1.91309	More abundant with V1-V3
Rhodococcus	0.00515637	0.0037255	-0.468919	Equally detected
Rhodoferax	0.533568	0.0810584	-2.71864	More abundant with V1-V3
Rhodoplanes	0.0241695	0.0201877	-0.259708	Equally detected
Rhodovastum	0.00260369	0.00261247	0.00485383	Equally detected
Rivicola	0.0069389	0.00742446	0.0975778	Equally detected
Romboutsia	0.17627	0.0934965	-0.9148	Equally detected
Roseburia	0.00484707	0.00341623	-0.504708	Equally detected
Roseomonas	0.0306495	0.0247573	-0.308008	Equally detected
Rubellimicrobium	0.00798531	0.001	-2.99735	More abundant with V1-V3
Rubrivivax	0.0286622	0.001	-4.84108	More abundant with V1-V3
Ruminococcus	0.0688091	0.0646174	-0.0906771	Equally detected
Ruminococcus_gauvreauii_group	0.0053674	0.00652784	0.282383	Equally detected
Ruminococcus_gnavus_group	0.00235671	0.001	-1.23678	More abundant with V1-V3
Ruminococcus_torques_group	0.0270642	0.0312266	0.206391	Equally detected
Runella	0.0192318	0.0210748	0.132024	Equally detected
Sandaracinus	0.0594896	0.0700962	0.236698	Equally detected
Sarcina	0.00248602	0.00234357	-0.0851297	Equally detected
Sebaldella	0.00257945	0.001	-1.36706	More abundant with V1-V3
SH-PL14	0.0502339	0.12282	1.28981	More abundant with V4
SH3-11	0.0279628	0.109724	1.97229	More abundant with V4
Shinella	0.008741	0.00551755	-0.663772	Equally detected
Simplicispira	0.0284842	0.00727484	-1.96918	More abundant with V1-V3
SM1A02	0.0570727	0.0812536	0.50963	Equally detected
Smithella	0.00210111	0.001	-1.07115	More abundant with V1-V3
Sphaerotilus	0.0880872	0.0075933	-3.53613	More abundant with V1-V3
Sphingobium	0.102998	0.0508147	-1.0193	More abundant with V1-V3
Sphingomonas	0.0104996	0.0255297	1.28184	More abundant with V4
Sphingopyxis	0.0114398	0.0101623	-0.170843	Equally detected
Stella	0.056809	0.0344063	-0.723446	Equally detected
Stenotrophobacter	0.0096623	0.0211864	1.1327	More abundant with V4
Stenotrophomonas	0.00396456	0.00401139	0.0169435	Equally detected
Sterolibacterium	0.00777514	0.00715871	-0.11917	Equally detected
Streptococcus	0.0663548	0.0667512	0.00859335	Equally detected
Subdoligranulum	0.0571755	0.0925477	0.694799	Equally detected
Subgroup_10	0.0445633	0.0622937	0.48323	Equally detected
Sulfuritalea	0.540361	0.430571	-0.327673	Equally detected
Sulfurospirillum	0.00991159	0.00769497	-0.3652	Equally detected
SWB02	0.040239	0.0722152	0.84371	Equally detected
Tabrizicola	0.0237509	0.001	-4.56991	More abundant with V1-V3
Terrimonas	0.681625	0.903021	0.40578	Equally detected
Terrisporobacter	0.00654622	0.00390488	-0.745384	Equally detected
Tessaracoccus	0.0252127	0.001	-4.65608	More abundant with V1-V3
Tetrasphaera	0.935615	0.736471	-0.345285	Equally detected
Thauera	0.355532	0.210036	-0.759343	Equally detected
Thermomonas	0.140667	0.161421	0.198542	Equally detected
Thiothrix	0.019605	0.0165526	-0.244158	Equally detected
TM7a	0.0142682	0.001	-3.83473	More abundant with V1-V3
TM7x	0.0026855	0.001	-1.42519	More abundant with V1-V3
Tolumonas	0.00272116	0.0101396	1.8977	More abundant with V4
Treponema	0.00306373	0.00351803	0.199481	Equally detected
Trichococcus	0.100748	0.173961	0.788003	Equally detected
Turicibacter	0.031601	0.0268097	-0.237219	Equally detected
Turneriella	0.0451095	0.0969932	1.10445	More abundant with V4
UCG-002	0.0147679	0.0234595	0.667704	Equally detected
UCG-005	0.00707839	0.00979528	0.468665	Equally detected
Uliginosibacterium	0.0143695	0.00954715	-0.589872	Equally detected
Undibacterium	0.0177778	0.0152369	-0.222502	Equally detected
Uruburuella	0.0106979	0.00849798	-0.33214	Equally detected
Veillonella	0.00265041	0.00481301	0.860725	Equally detected
Vitreoscilla	0.00610376	0.00509321	-0.261125	Equally detected
WCHB1-32	0.0122757	0.0224871	0.873285	Equally detected
Xanthobacter	0.00228885	0.001	-1.19462	More abundant with V1-V3
XBB1006	0.00295495	0.00340194	0.203223	Equally detected
Zoogloea	0.647701	0.481827	-0.426811	Equally detected
